# Microplastic consumption induces inflammatory signatures in the colon and prolongs a viral arthritis

**DOI:** 10.1101/2021.08.24.456180

**Authors:** Daniel J. Rawle, Troy Dumenil, Bing Tang, Cameron Bishop, Kexin Yan, Thuy T. Le, Andreas Suhrbier

## Abstract

Global microplastic (MP) contamination and the effects on the environment are well described. However, the potential for MP consumption to affect human health remains controversial. Mice consuming ≈80 µg/kg/day of 1 µm polystyrene MPs via their drinking water for a month showed no weight loss, nor were MPs detected in organs. The microbiome was also unchanged. MP consumption did lead to small transcriptional changes in the colon suggesting plasma membrane perturbations and mild inflammation. Mice were challenged with the arthritogenic chikungunya virus, with MP consumption leading to a significantly prolonged arthritic foot swelling that was associated with elevated Th1, NK cell and neutrophil signatures. Immunohistochemistry also showed a significant increase in the ratio of neutrophils to monocyte/macrophages. The picture that emerges is reminiscent of enteropathic arthritis, whereby perturbations in the colon are thought to activate innate lymphoid cells that can *inter alia* migrate to joint tissues to promote inflammation.
