## Supplementary Table 7 for "Microplastic consumption induces inflammatory signatures in the colon and prolongs a viral arthritis"

### Sheet: a Gene sets
ILC1	ILC2	ILC3		References
CD160	AREG	AHR		Panda SK, Colonna M. Innate Lymphoid Cells in Mucosal Immunity. Frontiers in Immunology. 2019;10(861).
CD69	CD44	CCL20		Fang W, Zhang Y, Chen Z. Innate lymphoid cells in inflammatory arthritis. Arthritis Research & Therapy. 2020;22(1):25.
ENTPD1	CDH1	CCR6		McFarland AP, Yalin A, Wang S-Y, Cortez VS, Landsberger T, Sudan R, et al. Multi-tissue single-cell analysis deconstructs the complex programs of mouse natural killer and type 1 innate lymphoid cells in tissues and circulation. Immunity. 2021;54(6):1320-37.e4.
HCRTR2	CRLF2	CSF2		Klose CSN, Artis D. Innate lymphoid cells control signaling circuits to regulate tissue-specific immunity. Cell Research. 2020;30(6):475-91
IFNG	GATA3	CSF2RA
IL12A	ICOS	IFNG
IL12RB1	ICOSL	IL17A
IL15	IL10	IL17RA
IL15RA	IL13	IL1B
IL18	IL17E	IL22
IL18R1	IL17RB	IL22RA1
IL2RB	IL1RL1	IL23A
ITGA1	IL2RA	IL23R
ITGAE	IL33	IL7R
KLRB1C	IL4	ITGA4
NCAM1	IL5	ITGB7
NCR1	IL7R	KIT
NFIL3	IL9	MHC-II
TBX21	KLRG1	NCR1
TNF	LY6A	RORC
TNFSF10	PTGDR2	STAT1
ZFP683	RORA	TBX21
ID2	TCF7	TNF
RORA	THY1	TNFSF11
BCL11B	TNFRSF18	TNFSF15
AHR	TNFSF18	PTGER4
IKZF2	TSLP	FFAR2
LITAF	TNFSF15	VIPR2
IL7R	TGFB1	TNFRSF14
CD226	KITL	CXCR5
P2RX7	TPH1	CXCR6
IL2RG	NMUR1	RET
KLRB1	VIPR2	TNFRSF25
CXCR3	CHRNA7	IL1R1
CXCR6	ADRB2	IL12RB1
	RAMP1	LTA
	CALCRL	TNFSF4
	IFNAR1	IL2RA
	IFNGR1	GPR183
	IL27RA	CRLF2
	CYSLTR1	IL7R
	ALX1
	TGFBR1
	CD274
	IL9R
	TNFRSF25
	PDCD1
	IL4RA

### Sheet: b GSEA Colon_MLN_Feet
Colon: GSEA with +MP+CHIKV vs -MP+CHIKV preranked ALL gene list with ILC1 gene set
	PROBE	GENE SYMBOL	GENE_TITLE	RANK IN GENE LIST	RANK METRIC SCORE	RUNNING ES	CORE ENRICHMENT
1	KLRB1C			206	1.185	0.0998	Yes
2	IKZF2			437	0.886	0.1706	Yes
3	IL12A			475	0.844	0.2472	Yes
4	CD226			622	0.742	0.3088	Yes
5	TBX21			795	0.648	0.3604	Yes
6	CD160			867	0.624	0.4148	Yes
7	IL18R1			907	0.607	0.4693	Yes
8	CXCR3			1523	0.448	0.48	Yes
9	TNFSF10			1611	0.43	0.5155	Yes
10	ZFP683			1650	0.424	0.5531	Yes
11	CXCR6			1702	0.417	0.5893	Yes
12	IL2RB			1775	0.405	0.6233	Yes
13	CD69			2423	0.321	0.6206	Yes
14	RORA			2907	0.275	0.6218	Yes
15	ITGAE			3275	0.247	0.6263	Yes
16	IL2RG			4298	0.185	0.5919	No
17	IL15			4407	0.18	0.6032	No
18	NCR1			4696	0.166	0.6041	No
19	IL12RB1			5064	0.151	0.5996	No
20	AHR			5313	0.14	0.6001	No
21	BCL11B			6017	0.112	0.5751	No
22	KLRB1			6179	0.106	0.5768	No
23	ENTPD1			7187	0.072	0.5327	No
24	ID2			8429	0.036	0.4734	No
25	P2RX7			8676	0.029	0.4636	No
26	IL15RA			9765	0	0.4088	No
27	NCAM1			10416	-0.016	0.3775	No
28	ITGA1			12910	-0.077	0.2589	No
29	TNF			13398	-0.091	0.2428	No
30	LITAF			14713	-0.13	0.1886	No
31	IL18			18308	-0.368	0.0415	No
32	NFIL3			18455	-0.391	0.0705	No
Mesenteric Lymph nodes: GSEA with +MP+CHIKV vs -MP+CHIKV preranked ALL gene list with ILC1 gene set																				Mesenteric Lymph nodes: GSEA with +MP+CHIKV vs -MP+CHIKV preranked ALL gene list with ILC3 gene set
	PROBE	GENE SYMBOL	GENE_TITLE	RANK IN GENE LIST	RANK METRIC SCORE	RUNNING ES	CORE ENRICHMENT														PROBE	GENE SYMBOL	GENE_TITLE	RANK IN GENE LIST	RANK METRIC SCORE	RUNNING ES	CORE ENRICHMENT
1	CD69			207	0.204	0.0823	Yes													1	TNFRSF14			64	0.26	0.1653	Yes
2	AHR			331	0.183	0.1641	Yes													2	ITGA4			151	0.223	0.3029	Yes
3	ITGAE			335	0.183	0.2607	Yes													3	AHR			331	0.183	0.4024	Yes
4	IKZF2			465	0.167	0.333	Yes													4	PTGER4			1145	0.113	0.3762	Yes
5	CD226			634	0.149	0.3911	Yes													5	KIT			1403	0.099	0.4098	Yes
6	IL15RA			784	0.138	0.4455	Yes													6	CCR6			1516	0.094	0.4583	Yes
7	IL18R1			991	0.125	0.4859	Yes													7	IL1R1			1725	0.084	0.4879	Yes
8	ITGA1			1190	0.11	0.5194	Yes													8	IL7R			1791	0.081	0.5336	Yes
9	P2RX7			1429	0.098	0.5415	Yes													9	IL17RA			2491	0.055	0.483	No
10	BCL11B			1524	0.094	0.5795	Yes													10	CSF2RA			2872	0.042	0.4634	No
11	IL2RB			1866	0.078	0.5783	Yes													11	IL2RA			3058	0.036	0.4642	No
12	LITAF			2014	0.072	0.5981	Yes													12	GPR183			4045	0.005	0.3439	No
13	ID2			2230	0.064	0.6051	Yes													13	CXCR6			4723	-0.016	0.2699	No
14	TNFSF10			2526	0.054	0.5969	No													14	ITGB7			5470	-0.041	0.2041	No
15	CXCR6			4723	-0.016	0.3306	No													15	CRLF2			5546	-0.044	0.2241	No
16	CXCR3			4726	-0.016	0.3389	No													16	STAT1			5728	-0.05	0.2346	No
17	IL2RG			5185	-0.03	0.2975	No													17	CXCR5			6379	-0.076	0.2038	No
18	ENTPD1			6918	-0.105	0.1364	No
Feet: GSEA with +MP+CHIKV vs -MP+CHIKV preranked ALL gene list with ILC1 gene set										Feet: GSEA with +MP+CHIKV vs -MP+CHIKV preranked ALL gene list with ILC2 gene set										Feet: GSEA with +MP+CHIKV vs -MP+CHIKV preranked ALL gene list with ILC3 gene set
	PROBE	GENE SYMBOL	GENE_TITLE	RANK IN GENE LIST	RANK METRIC SCORE	RUNNING ES	CORE ENRICHMENT				PROBE	GENE SYMBOL	GENE_TITLE	RANK IN GENE LIST	RANK METRIC SCORE	RUNNING ES	CORE ENRICHMENT				PROBE	GENE SYMBOL	GENE_TITLE	RANK IN GENE LIST	RANK METRIC SCORE	RUNNING ES	CORE ENRICHMENT
1	KLRB1C			16	0.866	0.0997	Yes			1	PDCD1			34	0.726	0.0897	Yes			1	IL1B			37	0.697	0.0724	Yes
2	NCR1			41	0.689	0.1783	Yes			2	ICOS			92	0.57	0.1584	Yes			2	NCR1			41	0.689	0.146	Yes
3	IL18R1			67	0.614	0.248	Yes			3	IL1RL1			142	0.521	0.2212	Yes			3	TNFRSF14			83	0.584	0.206	Yes
4	TBX21			98	0.563	0.3115	Yes			4	IL2RA			358	0.419	0.2606	Yes			4	TBX21			98	0.563	0.2653	Yes
5	CXCR6			159	0.506	0.3665	Yes			5	CRLF2			408	0.403	0.3086	Yes			5	PTGER4			139	0.526	0.3191	Yes
6	IFNG			218	0.473	0.4178	Yes			6	IL27RA			415	0.402	0.3591	Yes			6	CXCR6			159	0.506	0.3722	Yes
7	TNF			229	0.469	0.4716	Yes			7	IL10			416	0.402	0.41	Yes			7	IFNG			218	0.473	0.4191	Yes
8	IL2RG			312	0.434	0.5168	Yes			8	IL4RA			478	0.388	0.4553	Yes			8	TNF			229	0.469	0.4687	Yes
9	CD69			321	0.431	0.5664	Yes			9	IL7R			481	0.387	0.5041	Yes			9	CSF2RA			354	0.42	0.5058	Yes
10	IL12RB1			367	0.417	0.612	Yes			10	CYSLTR1			777	0.325	0.5266	Yes			10	IL2RA			358	0.419	0.5504	Yes
11	IL2RB			425	0.401	0.655	Yes			11	IFNAR1			814	0.319	0.5647	Yes			11	IL12RB1			367	0.417	0.5946	Yes
12	CXCR3			714	0.338	0.676	Yes			12	TGFB1			1072	0.277	0.5834	Yes			12	CRLF2			408	0.403	0.6353	Yes
13	ENTPD1			1572	0.222	0.6474	Yes			13	IFNGR1			1525	0.226	0.5834	Yes			13	IL7R			481	0.387	0.6721	Yes
14	NFIL3			1600	0.22	0.6712	Yes			14	CD274			1730	0.211	0.5971	Yes			14	ITGA4			766	0.327	0.6891	Yes
15	CD226			1749	0.21	0.6862	Yes			15	LY6A			3287	0.124	0.5139	No			15	ITGB7			845	0.313	0.7177	Yes
16	TNFSF10			2122	0.183	0.6839	Yes			16	TNFRSF18			4971	0.072	0.4162	No			16	IL17RA			965	0.294	0.7416	Yes
17	IL18			2237	0.175	0.697	Yes			17	TCF7			5217	0.067	0.409	No			17	STAT1			1392	0.239	0.7401	No
18	LITAF			2267	0.173	0.7153	Yes			18	THY1			5324	0.064	0.4105	No			18	CXCR5			1891	0.198	0.7297	No
19	ID2			2506	0.16	0.7188	Yes			19	TPH1			6636	0.035	0.3316	No			19	GPR183			3300	0.123	0.6534	No
20	P2RX7			2507	0.16	0.7374	Yes			20	ADRB2			7171	0.023	0.3005	No			20	TNFSF11			3361	0.121	0.6626	No
21	ITGAE			2983	0.136	0.7231	No			21	ICOSL			7276	0.02	0.2965	No			21	FFAR2			4028	0.099	0.6309	No
22	NCAM1			3104	0.131	0.7307	No			22	CD44			7500	0.016	0.2843	No			22	RET			4530	0.084	0.6081	No
23	IL15RA			3406	0.119	0.7254	No			23	CDH1			8365	-0.003	0.2299	No			23	IL22RA1			6080	0.047	0.5148	No
24	IL15			5802	0.053	0.5795	No			24	TNFRSF25			9032	-0.017	0.1897	No			24	TNFRSF25			9032	-0.017	0.3292	No
25	ITGA1			6061	0.048	0.5687	No			25	TGFBR1			9405	-0.024	0.1691	No			25	AHR			9241	-0.021	0.3182	No
26	AHR			9241	-0.021	0.3693	No			26	IL33			10620	-0.054	0.0989	No			26	IL1R1			12067	-0.098	0.1493	No
27	IKZF2			10420	-0.049	0.3002	No			27	GATA3			11584	-0.083	0.0482	No			27	KIT			14189	-0.217	0.0378	No
28	BCL11B			12852	-0.129	0.1608	No			28	KITL			13475	-0.161	-0.0515	No			28	VIPR2			14244	-0.224	0.0584	No
29	RORA			14148	-0.213	0.1033	No			29	CALCRL			13969	-0.197	-0.0579	No			29	RORC			15044	-0.361	0.0464	No
										30	IL17RB			14147	-0.213	-0.0422	No
										31	RORA			14148	-0.213	-0.0152	No
										32	TSLP			14203	-0.219	0.0091	No
										33	VIPR2			14244	-0.224	0.035	No
										34	RAMP1			15333	-0.491	0.028	No
